# Parameter exploration improves the accuracy of long-read genome assembly

**DOI:** 10.1101/2021.05.28.446135

**Authors:** Anurag Priyam, Alicja Witwicka, Anindita Brahma, Eckart Stolle, Yannick Wurm

## Abstract

Long-molecule sequencing is now routinely applied to generate high-quality reference genome assemblies. However, datasets differ in repeat composition, heterozygosity, read lengths and error profiles. The assembly parameters that provide the best results could thus differ across datasets. By integrating four complementary and biologically meaningful metrics, we show that simple fine-tuning of assembly parameters can substantially improve the quality of long-read genome assemblies. In particular, modifying estimates of sequencing error rates improves some metrics more than two-fold. We provide a flexible software, CompareGenomeQualities, that automates comparisons of assembly qualities for researchers wanting a straightforward mechanism for choosing among multiple assemblies.
