## Supplementary material for "Parameter exploration improves the accuracy of long-read genome assembly": Table S1 - Assembly parameters

### Sheet: Sheet1
Table S1: Assembly parameters We tested the effect of varying overlap error thresholds for raw and corrected reads, and stringency of trimming of raw reads (first three columns). Two other parameters were changed from default values when generating these assemblies, the sensitivity of overlap detection and the proportion of reads to use for correction (last two columns).
rawErrorRate Overlap error threshold for raw reads (twice the estimated sequencing error rate)	corMinCoverage Stringency of trimming raw reads	correctedErrorRate Overlap error threshold for corrected reads (twice the estimated error rate of corrected reads)	corOutCoverage The proportion of input reads to correct	corMhapSensitivity Sensitivity level of finding overlaps between raw reads
0.3	4	0.045	40x	normal
0.25	0	0.05378	100x	high
0.25	0	0.08378	100x	high
0.25	0	0.11378	100x	high
0.275	0	0.03947	100x	high
0.275	0	0.06947	100x	high
0.275	0	0.09947	100x	high
0.3	0	0.03132	100x	high
0.3	0	0.06132	100x	high
0.3	0	0.09132	100x	high
0.325	0	0.02682	100x	high
0.325	0	0.05682	100x	high
0.35	0	0.02346	100x	high
0.35	0	0.05346	100x	high
0.25	2	0.04622	100x	high
0.25	2	0.07622	100x	high
0.275	2	0.04515	100x	high
0.275	2	0.07515	100x	high
0.3	2	0.04489	100x	high
0.325	2	0.04507	100x	high
0.35	2	0.04518	100x	high
0.25	4	0.04313	100x	high
0.25	4	0.07313	100x	high
0.275	4	0.04281	100x	high
0.275	4	0.07281	100x	high
0.3	4	0.04319	100x	high
0.3	4	0.07319	100x	high
0.325	4	0.04342	100x	high
0.325	4	0.07342	100x	high
0.35	4	0.04352	100x	high
0.35	0	0.08346	100x	high
0.3	2	0.07489	100x	high
0.35	2	0.07518	100x	high
0.35	4	0.07352	100x	high
0.325	2	0.07507	100x	high
0.325	0	0.08682	100x	high
