## Supplementary material for "Parameter exploration improves the accuracy of long-read genome assembly": Table S2 - Contaminants identified in the best assembly

### Sheet: Sheet1
Table S2: Contaminants identified in the best assembly
Kingdom	Species
Bacteria	Agrobacterium (taxid 357)
Bacteria	Bordetella bronchialis (taxid 463025)
Bacteria	Bradyrhizobium symbiodeficiens (taxid 1404367)
Bacteria	Cardiobacterium hominis (taxid 2718)
Bacteria	Euhalothece natronophila Z-M001 (taxid 522448)
Bacteria	Legionella anisa (taxid 28082)
Bacteria	Pontibacter korlensis (taxid 400092)
Bacteria	Pseudomonas silesiensis (taxid 1853130)
Bacteria	Stappia sp. ES.058 (taxid 1881061)
Bacteria	Streptococcus respiraculi (taxid 2021971)
Bacteria	Streptomyces albus (taxid 1888)
Bacteria	Streptomyces griseoviridis (taxid 45398)
Bacteria	Streptomyces sp. CC0208 (taxid 2306165)
Bacteria	Terrabacteria group (taxid 1783272)
Fungi	Aspergillus (taxid 5052)
Fungi	Pichia membranifaciens NRRL Y-2026 (taxid 763406)
Plants	Arachis hypogaea (taxid 3818)
Plants	Brassica oleracea (taxid 3712)
Plants	Brassica rapa (taxid 3711)
Plants	Cannabis sativa (taxid 3483)
Plants	Gossypioides kirkii (taxid 47615)
Plants	Gossypium raimondii (taxid 29730)
Plants	Hordeum vulgare subsp. vulgare (taxid 112509)
Plants	Ipomoea trifida (taxid 35884)
Plants	Mesangiospermae (taxid 1437183)
Plants	Populus trichocarpa (taxid 3694)
Plants	rosids (taxid 71275)
Plants	Sesamum indicum (taxid 4182)
Plants	Solanum pinnatisectum (taxid 50273)
Plants	Vigna unguiculata (taxid 3917)
Plants	Viridiplantae (taxid 33090)
