## Supplementary material for "Parameter exploration improves the accuracy of long-read genome assembly": Table S3 - Comparison of the presented assembly with other fire ant genome assemblies

### Sheet: Sheet1
Table S3: Comparison of the presented assembly with other fire ant genome assemblies
	Unique resolved length	NG50	Complete single-copy BUSCO genes	Duplicated single-copy BUSCO genes	% Solid read pairs	Additional problematic sequences
presented assembly	369 Mb	19.8 Mb	0.975	0.006	0.5802	16Mb unresolved
GCA_016802725.1	358 Mb	25.8 Mb	0.977	0.008	0.5576	20Mb unresolved
GCA_009650705.1 [1]	365 Mb	12.6 Mb	0.97	0.017	0.5776	25Mb unresolved 17Mb duplicated haplotypes
GCA_009299965.1 [2]	328 Mb	7.14 Mb	0.884	0.003	0.5127	21 Mb unresolved
GCF_000188075.2 [3]	333 Mb	0.44 Mb	0.962	0.003	0.5108	66 Mb unresolved
1. Yan Z, Martin SH, Gotzek D, Arsenault SV, Duchen P, Helleu Q, et al. Evolution of a supergene that regulates a trans-species social polymorphism. Nat Ecol Evol. 2020;4:240–9. 2. Fontana S, Chang N, Chang T, Lee C, Dang V, Wang J. The fire ant social supergene is characterized by extensive gene and transposable element copy number variation. Mol Ecol. 2019;29:105–20. 3. Wurm Y, Wang J, Riba-Gro…
